# Contrasting Range and Demographic Histories in two Palearctic Dragonfly Species (Odonata: Anisoptera)

**DOI:** 10.64898/2026.11.05.764621

**Authors:** Aaron M. Goodman, Ethan R. Tolman, Manpreet K. Kohli

**Author notes:** Joint first authors.

## Abstract

Climatic suitability is often used to infer historical range changes, yet whether suitable area predicts effective population size remains unexplored. We investigated this relationship in two Palearctic dragonflies with contrasting ecologies: *Somatochlora arctica*, a widespread peatland specialist, and *S. meridionalis*, a southern European species associated with shaded streams. We combined demographic reconstructions from individual reference genomes using the pairwise sequentially Markovian coalescent (PSMC), maximum entropy (MaxEnt) species distribution models projected across six paleoclimatic intervals spanning approximately 3.3 million years, and ancestral state reconstructions of peatland specialization. Predicted suitable area was consistently greater for *S. arctica*, reaching its greatest extent during the Last Glacial Maximum. However, its inferred effective population size was smaller than that of *S. meridionalis* for most of the last ∼275,000 years. Ancestral reconstructions placed the most probable gain of peatland specialization in the *S. arctica* lineage (Clade I) during the late Miocene, with a median age of 9.4 million years, predating the modeled climatic intervals. These findings indicate a decoupling of climatic suitability and demographic history. Patchy breeding habitat, population structure, and the isolated Scottish origin of the sampled *S. arctica* may contribute to this mismatch. Combining genomic, ecological, and phylogenetic approaches provides complementary insights into historical biogeography and highlights the limitations of interpreting suitable climate as available breeding habitat or using individual genomes to characterize species-wide demographic histories.
