## Supplementary material for "Contrasting Range and Demographic Histories in two Palearctic Dragonfly Species (Odonata: Anisoptera)": Table S4

species	bog_fen_specialist	citation	URL	habitat_evidence_paraphrase	classification_notes	additional_citation	additional_URL
Somatochlora albicincta	No	Brunelle, P.M. (2007). Courting Corduliidae: On securing Somatochlora and navigating Neurocordulia. The Boghaunter 9, pp. 1-8. Specific section: p. 3.	https://val.vtecostudies.org/wp-content/uploads/2017/04/Boghaunter-No.-9-Finding-Somatochlora.pdf	Slow waters, beaver ponds, river backwaters, lake coves and bog streams.	Broader habitat use supports No; bog occurrence alone does not establish specialization.
Somatochlora alpestris	Yes	Kašák, J., Holuša, O. & Mazalová, M. (2023). Artificial habitat – a chance for survival of a rare montane dragonfly: case study on an alpine emerald. Journal of Insect Conservation 27:315-321, especially Discussion.	https://doi.org/10.1007/s10841-023-00457-z	Described as a specialized tyrphobiont in Central Europe; also breeds in non-mire alpine waters in Switzerland.	QUALIFIED Yes: regional specialization, not obligatory bog/fen use throughout the range.	Libellenschutz Schweiz / info fauna (n.d.). Somatochlora alpestris, Lebensraum.	https://www.libellenschutz.ch/arten/anisoptera/corduliidae/item/somatochlora-alpestris
Somatochlora arctica	Yes	Frankard, P., Ghiette, P., Hindryckx, M.-N., Schumacker, R. & Wastiaux, C. (1998). Peatlands of Wallony (S-Belgium). Suo 49, p. 38.	https://suo.fi/pdf/9773	Explicitly classified as a bog specialist (tyrphobiont) in the Wallonian peatland account.	Explicit specialist designation in the cited regional source.
Somatochlora brevicincta	Yes	Minnesota Department of Natural Resources (n.d.). Quebec Emerald, Rare Species Guide, Habitat and Conservation sections.	https://www.dnr.state.mn.us/rsg/profile.html?action=elementDetail&selectedElement=IIODO32020	Patterned poor fens and acid peatlands; conservation depends on maintaining fen hydrology.	DSA (2026) explicitly describes the species as a bog/fen specialist.	Dragonfly Society of the Americas (2026). Species of the Month: Quebec Emerald.	https://www.dragonflysocietyamericas.org/en/blog/2026/4/1/species-of-the-month
Somatochlora calverti	Unknown	Girgente, H.E. & McIntyre, N.E. (2024). Evaluation of speculated reproductive habitat for Somatochlora calverti (Corduliidae), a rare and range-restricted dragonfly. International Journal of Odonatology 27:85-92.	https://doi.org/10.48156/1388.2024.1917274	Seepage-stream breeding habitat remains speculative; wild larvae had not been collected as of the 2024 paper.	Unknown: insufficient breeding-habitat evidence for a defensible yes/no.
Somatochlora cingulata	No	Brunelle, P.M. (2007). Courting Corduliidae: On securing Somatochlora and navigating Neurocordulia. The Boghaunter 9, pp. 1-8. Specific section: pp. 3-4.	https://val.vtecostudies.org/wp-content/uploads/2017/04/Boghaunter-No.-9-Finding-Somatochlora.pdf	Lakes, secondary bog ponds and rivers.	Lake/river breeding habitat supports No for bog/fen specialization.
Somatochlora clavata	No	Ubukata, H. (1973). Life History and Behavior of a Corduliid Dragonfly, Cordulia aenea amurensis Selys. I. Emergence and Pre-reproductive Periods. Journal of the Faculty of Science, Hokkaido University, Series VI, Zoology 19(1):251-269, p. 265 (citing Taketo 1960).	https://eprints.lib.hokudai.ac.jp/dspace/bitstream/2115/27560/1/19%281%29_P251-269.pdf	Small streams in low mountainous and hilly areas.	Stream-associated; Ubukata summarizes Taketo (1960), rather than presenting a new species-specific habitat study.
Somatochlora daviesi	Unknown	Sharma, G. (2010). Somatochlora daviesi. IUCN Red List, Habitat and Ecology.	https://doi.org/10.2305/IUCN.UK.2010-4.RLTS.T169100A6565120.en	The 2010 IUCN assessment reports habitat as unrecorded; later records expand the known distribution.	Unknown: newer locality records do not establish bog/fen specialization.	Dawn, P. (2021). Dragonflies and damselflies (Insecta: Odonata) of West Bengal, an annotated list of species.	https://www.researchgate.net/publication/351024023_Dragonflies_and_damselflies_Insecta_Odonata_of_West_Bengal_an_annotated_list_of_species
Somatochlora dido	No	Zhang, H.-M., Vogt, T.E. & Cai, Q.-H. (2014). Somatochlora shennong sp. nov. from Hubei, China. Zootaxa 3878(5):479-484, Notes on biology.	https://doi.org/10.11646/zootaxa.3878.5.6	Dense emergent vegetation in narrow ditches and marshes.	No inferred from the described habitat spectrum. S. shennong and S. taiwana are treated as synonyms of S. dido.	Li, H. & Zhang, H.-J. (2018). Taxonomic notes on the dragonfly genus Somatochlora Selys, 1871 from China. Munis Entomology & Zoology 13(2):401-405. Taxonomic synonymies.	https://www.munisentzool.org/yayin/vol13/issue2/vol13issue2-7922021.pdf
Somatochlora elongata	No	Brunelle, P.M. (2007). Courting Corduliidae: On securing Somatochlora and navigating Neurocordulia. The Boghaunter 9, pp. 1-8. Specific section: p. 4.	https://val.vtecostudies.org/wp-content/uploads/2017/04/Boghaunter-No.-9-Finding-Somatochlora.pdf	Still and slow-flowing waters, streams, lake/pond outlets, beaver ponds and bogs.	Broad aquatic habitat use supports No.	North Carolina State Parks (2026). Ski-tipped Emerald, Habitat.	https://auth1.dpr.ncparks.gov/odes/a/accounts.php?Submit=Find&id=77&no=1
Somatochlora ensigera	No	Wisconsin Department of Natural Resources, Wisconsin Odonata Survey (n.d.). Plains Emerald, Description of Habitat/Range.	https://www.wiatri.net/inventory/odonata/SpeciesAccounts/SpeciesDetail.cfm?TaxaID=74	Small prairie and woodland streams and ditches.	Stream/ditch association supports No.
Somatochlora exuberata	No	Kosterin, O.E. & Zaika, V.V. (2018). Update to the knowledge of Odonata of Tuva and southern Krasnoyarskiy Kray, Siberia, Russia. IDF-Report 113:1-28, p. 10.	https://dragonflyfund.org/wp-content/uploads/2024/06/IDF_Report_113_Kosterin_Zaika_2017_small.pdf	Emergence at a river arm; also inhabits relatively fast forest rivulets.	Direct emergence record supports breeding outside bog/fen pools.
Somatochlora filosa	No	Virginia Department of Conservation and Recreation / Virginia Department of Wildlife Resources (n.d.). Fine-lined Emerald, Lepidoptera and Odonata Web Atlas, Aquatic Habitat (summarizing Paulson 2011 and Dunkle 2000).	https://www.vararespecies.org/specie/Somatochlora%20filosa	Small sandy forest streams, seeps, boggy trickles and sheet flows.	Habitat remains poorly known; No reflects current stream/seep descriptions, not proven absence of fen dependence. Account summarizes Paulson (2011) and Dunkle (2000).
Somatochlora flavomaculata	No	FAUNA / INPN (n.d.). Somatochlora flavomaculata, Biologie et écologie.	https://observatoire-fauna.fr/programmes/referentiel-especes/fiche-espece/65395	Vegetated ponds, lakes, oxbows and peatlands.	Substantial regional fen associations, but broader habitat use supports No at the worldwide screening scale.
Somatochlora forcipata	No	Wisconsin Department of Natural Resources, Wisconsin Odonata Survey (n.d.). Forcipate Emerald, Description of Habitat/Range.	https://wiatri.net/inventory/odonata/speciesaccounts/SpeciesDetail.cfm?TaxaID=69	Boggy spring-fed streams, bog pools and alder swamps.	Coding inference: strong peatland association, but broader stream/swamp use. May qualify under a broader regional definition of fen specialist.
Somatochlora franklini	Yes	Foltz Jordan, S. (n.d.). Delicate emerald, Xerces Society species profile, Description and Habitat Associations.	https://xerces.org/endangered-species/species-profiles/at-risk-aquatic-invertebrates/delicate-emerald	Sedge- and moss-filled fens and shallow Sphagnum bog habitats; bog/fen protection identified as essential.	Yes inferred from breeding-habitat dependence; the source is not being quoted as explicitly using the word specialist.
Somatochlora georgiana	No	North Carolina State Parks (2023). The Dragonflies and Damselflies of North Carolina, Fourteenth Approximation, p. 90, Coppery Emerald.	https://auth1.dpr.ncparks.gov/odes/PDFs/14th.pdf	Creeks and other slow-moving acidic streams in forests.	Forest-stream habitat supports No.
Somatochlora graeseri	No	Billqvist, M., De Knijf, G., van Grunsven, R.H.A., Prunier, F. & Vinko, D. (2024). Somatochlora graeseri (Europe assessment). IUCN Red List, Habitat and Ecology, p. 4.	https://purews.inbo.be/ws/portalfiles/portal/124355302/Somatochlora_graeseri.pdf	Shallow lakes, oxbows, slow-flowing streams and wetland forests.	Broader habitat spectrum supports No; cited IUCN assessment is regional to Europe.
Somatochlora hineana	Yes	Environment and Climate Change Canada (2019). Recovery Strategy for the Hine’s Emerald (Somatochlora hineana) in Canada, including the adopted Ontario recovery strategy.	https://www.canada.ca/en/environment-climate-change/services/species-risk-public-registry/recovery-strategies/hines-emerald-2019.html	Specialized groundwater-fed fen/seepage wetlands, commonly calcareous.	Fen specialist; not an acid-bog specialist. Groundwater hydrology is central to breeding habitat.
Somatochlora hudsonica	No	E-Fauna BC (2021 edition), edited by B. Klinkenberg. Somatochlora hudsonica, Field Notes.	https://linnet.geog.ubc.ca/efauna/Atlas/Atlas.aspx?noTransfer=0&sciname=Somatochlora+hudsonica	Deep sedge-bordered lakes and ponds, including peatland ponds.	Broader lake/pond breeding habitat supports No.
Somatochlora incurvata	Yes	Lee, Y. (1999). Special animal abstract for Somatochlora incurvata. Michigan Natural Features Inventory, 2 pp., Habitat section.	https://mnfi.anr.msu.edu/abstracts/zoology/Somatochlora_incurvata.pdf	Small Sphagnum bog pools, patterned peatlands and northern fens.	Yes inferred from the specialized breeding-habitat account.
Somatochlora kennedyi	No	Wisconsin Department of Natural Resources, Wisconsin Odonata Survey (n.d.). Kennedy’s Emerald, Description of Habitat/Range.	https://wiatri.net/inventory/odonata/speciesaccounts/SpeciesDetail.cfm?TaxaID=70	Boreal swamps, shaded bog ponds, shallow bogs and streams through bogs or marshes.	Coding inference: strong peatland association but broader marsh/swamp/stream use. May qualify under a broader regional specialist definition.
Somatochlora linearis	No	White, E.L. / New York State Department of Environmental Conservation (2025). Species Status Assessment: Somatochlora linearis, p. 1.	https://extapps.dec.ny.gov/fs/programs/dfw/SWAP2025/Dragonflies%20and%20Damselflies/Somatochlora%20linearis%20SSA.pdf	Small intermittent shaded streams with sandy or fine-gravel substrates in deciduous forests; some sites are boggy.	Rangewide forest-stream association supports No.
Somatochlora margarita	Yes	Hutchins, B. / Texas Parks and Wildlife Department Nongame Program (2016). Texas’ Rarest Dragonflies Tied to Rare Natural Community, Pitcher-Plant Bogs.	https://texasnongameprogram.wordpress.com/2016/02/09/texas-rarest-dragonflies-closely-tied-to-rare-natural-community-pitcher-plant-bogs/	Larvae found in Sphagnum-covered undercut stream banks fed by pitcher-plant bogs; survival linked to those bogs.	QUALIFIED Yes includes dependent bog-fed stream margins. Not demonstrated to be an obligate of peat-bog pools; southeastern pitcher-plant bogs may differ from northern peatlands.
Somatochlora meridionalis	No	Vinko, D., Billqvist, M., De Knijf, G., van Grunsven, R.H.A. & Prunier, F. (2024). Somatochlora meridionalis (Europe assessment). IUCN Red List, Habitat and Ecology, p. 4.	https://purews.inbo.be/ws/portalfiles/portal/124355407/Somatochlora_meridionalis.pdf	Primarily shaded streams, brooks and small rivers; occasionally stagnant waters.	Running-water specialization supports No for bog/fen specialization.
Somatochlora metallica	No	Libellenschutz Schweiz / info fauna (n.d.). Somatochlora metallica, Lebensraum.	https://www.libellenschutz.ch/arten/anisoptera/corduliidae/item/somatochlora-metallica	Lakes, ponds, oxbows and slow channels; some mountain lakes are boggy.	Broader habitat use supports No.
Somatochlora minor	No	Brunelle, P.M. (2007). Courting Corduliidae: On securing Somatochlora and navigating Neurocordulia. The Boghaunter 9, pp. 1-8. Specific section: p. 5.	https://val.vtecostudies.org/wp-content/uploads/2017/04/Boghaunter-No.-9-Finding-Somatochlora.pdf	Slow streams and stillwaters, including streams draining bogs.	Broader stream/pond habitat supports No.
Somatochlora ozarkensis	No	NatureServe (2017 global-rank review; online account accessed 2026-10-26). Somatochlora ozarkensis, Habitat Comments (citing Smith-Patten & Patten 2017).	https://explorer.natureserve.org/Taxon/ELEMENT_GLOBAL.2.118213/Somatochlora_ozarkensis	Small rocky intermittent streams in deciduous or mixed woodland.	A stream specialist rather than a bog/fen specialist. Account cites Smith-Patten & Patten (2017); rank-review year is not necessarily account publication year.
Somatochlora provocans	No	LeGrand, H. / North Carolina State Parks (2026 account update). Treetop Emerald, Habitat.	https://auth1.dpr.ncparks.gov/odes/a/accounts.php?id=81	Small forested seeps and pools, possibly very small streams.	No inferred from the habitat account; larval microhabitat is not fully resolved.
Somatochlora sahlbergi	No	Kohli, M.K., Sahlén, G., Kuhn, W.R. & Ware, J.L. (2018). Extremely low genetic diversity in a circumpolar dragonfly species, Somatochlora sahlbergi. Scientific Reports 8:15114, Habitat notes.	https://doi.org/10.1038/s41598-018-32365-7	Documented in diverse ponds and spring-connected waters; older palsa-mire-specialist interpretation questioned.	QUALIFIED conservative No for strict bog/fen specialization. Strong cold-water/mire associations remain; not a claim of ecological generalism.
Somatochlora semicircularis	No	Montana Natural Heritage Program / Montana Fish, Wildlife & Parks (n.d.). Mountain Emerald, Habitat.	https://www.fieldguide.mt.gov/speciesDetail.aspx?elcode=IIODO32210	Ponds, marshes, fens, bogs, swamps and wet meadows associated with small streams.	Broad wetland habitat use supports No.
Somatochlora septentrionalis	Yes	Government of the Northwest Territories (2023 account update). Muskeg Emerald, Habitat (citing Cannings, S.G. & Cannings, R.A. 1997, Dragonflies of the Yukon).	https://www.gov.nt.ca/species-search/somatochlora-septentrionalis	Larvae and adults in shallow fens; field observations also document breeding in bog pools.	Yes inferred from the specialized breeding-habitat accounts. NWT account cites Cannings & Cannings (1997).	Brunelle, P.M. (2007). Courting Corduliidae. The Boghaunter 9, pp. 5-6.	https://val.vtecostudies.org/wp-content/uploads/2017/04/Boghaunter-No.-9-Finding-Somatochlora.pdf
Somatochlora tenebrosa	No	Brunelle, P.M. (2007). Courting Corduliidae: On securing Somatochlora and navigating Neurocordulia. The Boghaunter 9, pp. 1-8. Specific section: p. 6.	https://val.vtecostudies.org/wp-content/uploads/2017/04/Boghaunter-No.-9-Finding-Somatochlora.pdf	Small forest streams; breeding also documented in a slow stream through a bog/fen.	Peatland occurrence does not establish bog/fen specialization.
Somatochlora uchidai	No	Li, H. & Zhang, H.-J. (2018). Taxonomic notes on the dragonfly genus Somatochlora Selys, 1871 from China. Munis Entomology & Zoology 13(2):401-405. Specific section: p. 403, Biology.	https://www.munisentzool.org/yayin/vol13/issue2/vol13issue2-7922021.pdf	Dense aquatic vegetation in small ponds, brooks and ditches at montane elevations.	Broader habitat use supports No. S. shanxiensis treated as a synonym of S. uchidai.
Somatochlora viridiaenea	No	Fukuoka Prefecture (2024). Red Data Book: Somatochlora viridiaenea, Species overview.	https://biodiversity.pref.fukuoka.lg.jp/rdb/rdbs/detail/202401142	Marshes/wetlands and fallow rice fields from plains to hills; larvae live in bottom mud.	Broader habitat use supports No. S. lingyinensis treated as a synonym under Li & Zhang (2018).	Li, H. & Zhang, H.-J. (2018). Taxonomic notes on the dragonfly genus Somatochlora Selys, 1871 from China. Munis Entomology & Zoology 13(2):401-405. Taxonomic synonymy.	https://www.munisentzool.org/yayin/vol13/issue2/vol13issue2-7922021.pdf
Somatochlora walshii	No	Brunelle, P.M. (2007). Courting Corduliidae: On securing Somatochlora and navigating Neurocordulia. The Boghaunter 9, pp. 1-8. Specific section: pp. 6-7.	https://val.vtecostudies.org/wp-content/uploads/2017/04/Boghaunter-No.-9-Finding-Somatochlora.pdf	Sphagnum-choked brooks and pools in bogs and fens.	No is a conservative coding inference from broader stream/wetland associations, not proof of absent fen dependence. May qualify under a broader regional definition.
Somatochlora whitehousei	Yes	Foltz Jordan, S. (n.d.). Whitehouse’s emerald, Xerces Society species profile, Description and Habitat Associations.	https://xerces.org/endangered-species/species-profiles/at-risk-aquatic-invertebrates/whitehouses-emerald	Soft-bottomed, quaking sedge/moss pools and patterned fens; bog/fen protection identified as essential.	Yes inferred from breeding-habitat dependence. Not every occupied pond is necessarily formally classified as a bog.
Somatochlora williamsoni	No	Wisconsin Department of Natural Resources, Wisconsin Odonata Survey (n.d.). Williamson’s Emerald, Description of Habitat/Range.	https://www.wiatri.net/inventory/odonata/SpeciesAccounts/SpeciesDetail.cfm?TaxaID=73	Shaded slow streams and lakes, sometimes bog lakes.	Broader stream/lake habitat use supports No.
